# Evidence of positive selection and a novel phylogeny among five subspecies of song sparrow (*Melospiza melodia*) in Alaska

**DOI:** 10.1101/2024.05.21.595201

**Authors:** Caitlyn C. Oliver Brown, Keiler A. Collier, Kendall K. Mills, Fern Spaulding, Travis C. Glenn, Christin L. Pruett, Kevin Winker

## Abstract

Under local adaptation, populations evolve traits in response to the local environment. Isolated island populations often experience different selection pressures than their mainland counterparts, which enables the study of how phenotypes and genotypes respond to different selection regimes. We used a group of five phenotypically differentiated subspecies of song sparrow (*Melospiza melodia*) in Alaska to examine the effects of local adaptation. Song sparrows occur across southern Alaska from Attu Island in the western Aleutian Islands, to southeast Alaska. Moving from western to eastern Alaska these populations demonstrate striking body size differences (larger-to-smaller) and a change from a sedentary to a migratory/partially migratory life-history strategy. We examined the phenotypic attributes of these populations and used whole-genomic data to determine relationships and test candidate loci for evidence of selection. Phenotypic measurements of museum specimens (n = 227) quantified the dramatic size differences among these populations, with westernmost *M. m. maxima* being ∼1.6 times larger than easternmost *M. m. rufina*. Ultraconserved elements (UCEs) were extracted for phylogenetic reconstruction and candidate genes were extracted for selection testing. We analyzed 26 candidate genes for body size, migration and dispersal, color, and salt tolerance. Two of the candidate genes showed signs of positive selection: *BCO1* (associated with plumage color) and *KCTD21* (associated with dispersal). Phylogenetic analysis of UCEs showed *M. m. maxima* as sister to the other Alaska *M. melodia* subspecies. This suggests *M. m. maxima* colonized earliest, perhaps before the last glacial maximum, and that Alaska was later recolonized by ancestors of the remaining four subspecies.
