## Supplementary Table 1 for "Evidence of positive selection and a novel phylogeny among five subspecies of song sparrow (*Melospiza melodia*) in Alaska"

### Sheet: Sheet1
CATSFX	COLLCATNUM	GENUS	SPECIES	SUBSPECIES	AGE	SEX
27914	JJW249	Melospiza	melodia	maxima	AD	M
27919	JJW348	Melospiza	melodia	maxima	AD	M
10188	KSW2985	Melospiza	melodia	maxima	AHY	M
10186	KSW3012	Melospiza	melodia	maxima	AHY	M
11175	KSW2990	Melospiza	melodia	maxima	AHY	M
11827	KSW2959	Melospiza	melodia	maxima	AD	M
11176	CLP532	Melospiza	melodia	maxima	AHY	M
11562	TMB251	Melospiza	melodia	maxima	AHY	M
11561	TMB250	Melospiza	melodia	maxima	AHY	M
11558	TMB254	Melospiza	melodia	maxima	AHY	M
11267	CLP534	Melospiza	melodia	maxima	AHY	M
11559	TMB242	Melospiza	melodia	maxima	AHY	M
11177	CLP531	Melospiza	melodia	maxima	AHY	M
36278	CLP456	Melospiza	melodia	maxima	AHY	M
11178	CLP533	Melospiza	melodia	maxima	AHY	M
11280	ABJ078	Melospiza	melodia	maxima	AHY	M
11268	CLP535	Melospiza	melodia	maxima	AHY	M
36552	UAMX3401	Melospiza	melodia	maxima	AHY	M
8461	UAMX481	Melospiza	melodia	maxima	AD	M
15319	CLP443	Melospiza	melodia	maxima	AHY	M
10942	CLP092	Melospiza	melodia	maxima	AHY	M
11048	KSW2992	Melospiza	melodia	maxima	AD	M
13059	CLP123	Melospiza	melodia	maxima	AHY	M
10040	KSW2984	Melospiza	melodia	maxima	AHY	M
15326	CLP431	Melospiza	melodia	maxima	AHY	M
11511	KSW2991	Melospiza	melodia	maxima	AD	M
15340	CLP461	Melospiza	melodia	maxima	AHY	M
15312		Melospiza	melodia	maxima	AHY	M
15307	CLP430	Melospiza	melodia	maxima	AD	M
10179	KSW3014	Melospiza	melodia	maxima	AD	M
11229	CLP069	Melospiza	melodia	maxima	AD	M
15353	CLP457	Melospiza	melodia	maxima	AHY	M
14611	CLP114	Melospiza	melodia	maxima	AHY	M
15321	CLP446	Melospiza	melodia	maxima	AHY	M
15298	CLP432	Melospiza	melodia	maxima	AHY	M
15305	CLP434	Melospiza	melodia	maxima	AD	M
15367	CLP466	Melospiza	melodia	maxima	AD	M
10165	KSW3010	Melospiza	melodia	maxima	AD	M
15339	CLP467	Melospiza	melodia	maxima	AHY	M
10041	KSW2986	Melospiza	melodia	maxima	AHY	M
10946	CLP108	Melospiza	melodia	maxima	AHY	M
13186	KSW2997	Melospiza	melodia	maxima	AD	M
15315	CLP452	Melospiza	melodia	maxima	AHY	M
15344	CLP410	Melospiza	melodia	maxima	AHY	M
10170	CLP097	Melospiza	melodia	maxima	AHY	M
11291	KSW3377	Melospiza	melodia	maxima	AD	M
11295	KSW3373	Melospiza	melodia	maxima	AD	M
11297	KSW3386	Melospiza	melodia	maxima	AD	M
11294	KSW3385	Melospiza	melodia	maxima	AD	M
11296	KSW3387	Melospiza	melodia	maxima	AD	M
11289	KSW3384	Melospiza	melodia	maxima	AD	M
13160	KSW3380	Melospiza	melodia	maxima	AHY	M
15323	DAR029	Melospiza	melodia	maxima	AHY	M
8779	UAMX721	Melospiza	melodia	maxima	AHY	M
15318	DAR036	Melospiza	melodia	maxima	AHY	M
27848	JJW770	Melospiza	melodia	maxima	AD	M
36621	KSW3964	Melospiza	melodia	maxima	AHY	M
36623	KSW3958	Melospiza	melodia	maxima	AHY	M
36618	KGM842	Melospiza	melodia	maxima	AHY	M
36622	KSW3979	Melospiza	melodia	maxima	AHY	M
27852	JJW218	Melospiza	melodia	maxima	AD	M
38590	KGM833	Melospiza	melodia	maxima	AHY	M
15116	KSW3965	Melospiza	melodia	maxima	AHY	M
36620	DAR155	Melospiza	melodia	maxima	AHY	M
34715	RWD26019	Melospiza	melodia	maxima	AD	M
31442	DAR158	Melospiza	melodia	maxima	AD	M
15117	KSW3963	Melospiza	melodia	maxima	AHY	M
15115	KSW3959	Melospiza	melodia	maxima	AHY	M
11173	CLP310	Melospiza	melodia	maxima	AHY	M
11174	CLP366	Melospiza	melodia	maxima	AHY	M
41447	UAMX1663	Melospiza	melodia	maxima	AD	M
11270	CLP338	Melospiza	melodia	maxima	AHY	M
31441	CLP453	Melospiza	melodia	maxima	AD	M
34547	UAMX1699	Melospiza	melodia	maxima	AD	M
21908	KGM860	Melospiza	melodia	maxima	AD	M
34544	KSW3957	Melospiza	melodia	maxima	AHY	M
34545	KSW3942	Melospiza	melodia	maxima	AHY	M
27880	JJW282	Melospiza	melodia	maxima	AD	M
27858	JJW279	Melospiza	melodia	maxima	AD	M
27882	JJW283	Melospiza	melodia	maxima	AD	M
27884	JJW323	Melospiza	melodia	maxima	AD	M
27883	JJW321	Melospiza	melodia	maxima	AD	M
11227	CLP371	Melospiza	melodia	maxima	AD	M
8612	KSW1862	Melospiza	melodia	maxima	AHY	M
15299	KSW3949	Melospiza	melodia	maxima	AHY	M
15358	DAR188	Melospiza	melodia	maxima	AHY	M
15304	UAMX1666	Melospiza	melodia	maxima	AHY	M
15343	UAMX1665	Melospiza	melodia	maxima	AD	M
15354	UAMX1669	Melospiza	melodia	maxima	AHY	M
14165	UAMX1658	Melospiza	melodia	maxima	AHY	M
9305	CLP350	Melospiza	melodia	maxima	AHY	M
15330	KSW3953	Melospiza	melodia	maxima	AHY	M
15342	DAR114	Melospiza	melodia	maxima	AD	M
8462	KSW1776	Melospiza	melodia	maxima	AHY	M
9302	CLP309	Melospiza	melodia	maxima	AHY	M
15378	DAR177	Melospiza	melodia	maxima	AHY	M
15356	UAMX1661	Melospiza	melodia	maxima	AHY	M
15331	KSW3978	Melospiza	melodia	maxima	AHY	M
15302	DAR162	Melospiza	melodia	maxima	AHY	M
15313	UAMX1670	Melospiza	melodia	maxima	AHY	M
15352	UAMX1671	Melospiza	melodia	maxima	AHY	M
8463	KSW1774	Melospiza	melodia	maxima	AHY	M
20672	REW507	Melospiza	melodia	maxima	AHY	M
10073	UAMX708	Melospiza	melodia	maxima	AHY	M
15363	DAR214	Melospiza	melodia	maxima	AHY	M
20674	REW699	Melospiza	melodia	maxima	AHY	M
20518	REW501	Melospiza	melodia	maxima	AHY	M
15320	DAR168	Melospiza	melodia	maxima	AHY	M
19048	DDG1727	Melospiza	melodia	maxima	AD	M
10944	CLP487	Melospiza	melodia	maxima	AHY	M
13128	DDG1724	Melospiza	melodia	maxima	AD	M
11243	DDG1758	Melospiza	melodia	maxima	AHY	M
9418	CLP040	Melospiza	melodia	maxima	AD	M
11244	DDG1759	Melospiza	melodia	maxima	AHY	M
8781	UAMX714	Melospiza	melodia	maxima	AHY	M
9602	UAMX392	Melospiza	melodia	maxima	AD	M
27911	JJW310	Melospiza	melodia	maxima	AD	M
27913	JJW313	Melospiza	melodia	maxima	AD	M
27910	JJW311	Melospiza	melodia	maxima	AD	M
27907	JJW305	Melospiza	melodia	maxima	AD	M
11363	CLP032	Melospiza	melodia	maxima	AHY	M
11825	DDG1714	Melospiza	melodia	maxima	AD	M
11171	CLP518	Melospiza	melodia	maxima	AHY	M
22257	UAMX769	Melospiza	melodia	maxima	AHY	M
11381	CLP173	Melospiza	melodia	sanaka	AHY	M
11362	CLP167	Melospiza	melodia	sanaka	AHY	M
37189	JJW2805	Melospiza	melodia	sanaka	AHY	M
11236	KSW3369	Melospiza	melodia	sanaka	AHY	M
11237	KSW3368	Melospiza	melodia	sanaka	AHY	M
15374	JMM088	Melospiza	melodia	sanaka	AHY	M
15334	KSW3864	Melospiza	melodia	sanaka	AHY	M
18514	KSW3855	Melospiza	melodia	sanaka	AHY	M
15384	KSW3857	Melospiza	melodia	sanaka	AHY	M
15335	KSW3859	Melospiza	melodia	sanaka	AHY	M
11238	KSW3347	Melospiza	melodia	sanaka	AHY	M
13903	KSW3861	Melospiza	melodia	sanaka	AD	M
28555	JJW1093	Melospiza	melodia	sanaka	AD	M
10091	CLP169	Melospiza	melodia	sanaka	AD	M
10171	CLP237	Melospiza	melodia	sanaka	AHY	M
11379	CLP235	Melospiza	melodia	sanaka	AHY	M
10187	CLP233	Melospiza	melodia	sanaka	AHY	M
12142	CLP236	Melospiza	melodia	sanaka	AD	M
30144	JJW1553	Melospiza	melodia	sanaka	AHY	M
30139	JJW1555	Melospiza	melodia	sanaka	AHY	M
30141	JJW1558	Melospiza	melodia	sanaka	AHY	M
30142	JJW1560	Melospiza	melodia	sanaka	AHY	M
35424	JJW2425	Melospiza	melodia	sanaka	AD	M
35423	JJW2426	Melospiza	melodia	sanaka	AD	M
35421	JJW2424	Melospiza	melodia	sanaka	AD	M
27876	UAMX5064	Melospiza	melodia	sanaka	AD	M
27877	UAMX5065	Melospiza	melodia	sanaka	AD	M
27878	UAMX5063	Melospiza	melodia	sanaka	AD	M
31879	JJW2066	Melospiza	melodia	sanaka	AD	M
31880	JJW2067	Melospiza	melodia	sanaka	AD	M
35415	JJW2416	Melospiza	melodia	sanaka	AD	M
35416	JJW2417	Melospiza	melodia	sanaka	AD	M
29243	JJW1312	Melospiza	melodia	sanaka	AD	M
29246	JJW1314	Melospiza	melodia	sanaka	AD	M
29239	JJW1313	Melospiza	melodia	sanaka	AD	M
28578	JJW1142	Melospiza	melodia	insignis	AD	M
35663	JJW2468	Melospiza	melodia	insignis	AHY	M
38749	JJW3165	Melospiza	melodia	insignis	AHY	M
30366	JJW1465	Melospiza	melodia	insignis	AHY	M
28552	JJW1095	Melospiza	melodia	insignis	AD	M
30814	JJW1862	Melospiza	melodia	insignis	AHY	M
28549	JJW1120	Melospiza	melodia	insignis	AD	M
35664	JJW2455	Melospiza	melodia	insignis	AHY	M
35666	JJW2457	Melospiza	melodia	insignis	AD	M
31498	JJW1992	Melospiza	melodia	insignis	AHY	M
11182	UAMX1106	Melospiza	melodia	caurina	AHY	M
11180	UAMX1103	Melospiza	melodia	caurina	AHY	M
11223	CLP023	Melospiza	melodia	caurina	AHY	M
11103	UAMX1122	Melospiza	melodia	caurina	AHY	M
11101	UAMX1102	Melospiza	melodia	caurina	AHY	M
11231	CLP026	Melospiza	melodia	caurina	AD	M
11104	UAMX1121	Melospiza	melodia	caurina	AHY	M
11141	UAMX1141	Melospiza	melodia	caurina	AHY	M
11361	CLP022	Melospiza	melodia	caurina	AHY	M
11382	CLP008	Melospiza	melodia	caurina	AHY	M
11384	CLP020	Melospiza	melodia	caurina	AHY	M
11383	CLP018	Melospiza	melodia	caurina	AHY	M
30365	JJW1608	Melospiza	melodia	caurina	AHY	M
30364	JJW1585	Melospiza	melodia	caurina	AHY	M
14941	UAMX2530	Melospiza	melodia	caurina	AD	M
10652	UAMX1104	Melospiza	melodia	caurina	AHY	M
11046	UAMX1124	Melospiza	melodia	caurina	AD	M
13944	UAMX1843	Melospiza	melodia	rufina	AHY	M
13438	UAMX1856	Melospiza	melodia	rufina	AD	M
13886	UAMX1850	Melospiza	melodia	rufina	AD	M
13941	UAMX1844	Melospiza	melodia	rufina	AHY	M
13916	UAMX1849	Melospiza	melodia	rufina	AD	M
13915	UAMX1877	Melospiza	melodia	rufina	AD	M
13943	UAMX1864	Melospiza	melodia	rufina	AHY	M
13945	UAMX1921	Melospiza	melodia	rufina	AHY	M
13913	UAMX1866	Melospiza	melodia	rufina	AD	M
15193	UAMX1903	Melospiza	melodia	rufina	AD	M
13463	UAMX1909	Melospiza	melodia	rufina	AD	M
13938	UAMX1896	Melospiza	melodia	rufina	AD	M
13953	UAMX1888	Melospiza	melodia	rufina	AHY	M
15086	UAMX1914	Melospiza	melodia	rufina	AHY	M
14658	UAMX1911	Melospiza	melodia	rufina	AHY	M
13952	UAMX1895	Melospiza	melodia	rufina	AD	M
14714	UAMX1907	Melospiza	melodia	rufina	AHY	M
13912	UAMX1868	Melospiza	melodia	rufina	AD	M
13911	UAMX1867	Melospiza	melodia	rufina	AD	M
13937	UAMX1889	Melospiza	melodia	rufina	AD	M
11824	CLP542	Melospiza	melodia	rufina	AHY	M
11517	CLP540	Melospiza	melodia	rufina	AD	M
11516	ABJ068	Melospiza	melodia	rufina	AD	M
13910	RWD25341	Melospiza	melodia	rufina	AD	M
11552	TMB194	Melospiza	melodia	rufina	AHY	M
13919	RWD25323	Melospiza	melodia	rufina	AD	M
11550	KSW2349	Melospiza	melodia	rufina	AHY	M
11179	UAMX1057	Melospiza	melodia	rufina	AHY	M
11549	KSW2315	Melospiza	melodia	rufina	AHY	M
11546	KSW3334	Melospiza	melodia	rufina	AHY	M
11547	KSW2328	Melospiza	melodia	rufina	AHY	M
13909	RWD25337	Melospiza	melodia	rufina	AD	M
13908	TMB235	Melospiza	melodia	rufina	AD	M
11548	KSW2322	Melospiza	melodia	rufina	AHY	M
13080	TMB225	Melospiza	melodia	rufina	AHY	M
13079	TMB227	Melospiza	melodia	rufina	AHY	M
35795	JJW2485	Melospiza	melodia	rufina	AHY	M
14944	UAMX1913	Melospiza	melodia	rufina	AD	M
14942	UAMX1906	Melospiza	melodia	rufina	AD	M
14943	UAMX1904	Melospiza	melodia	rufina	AD	M
13920	TMB226	Melospiza	melodia	rufina	AD	M
